# An IPI based immune prognostic model for diffuse large B-cell lymphoma

**DOI:** 10.1101/2021.03.03.433839

**Authors:** Shidai Mu, Deyao Shi, Lisha Ai, Fengjuan Fan, Fei Peng, Chunyan Sun, Yu Hu

## Abstract

**Background:** International Prognostic Index (IPI) was widely used to better discriminate prognosis of patients with diffuse large B-cell lymphoma (DLBCL). However, there is a significant need to identify novel valuable biomarkers in the context of targeted therapies, such as immune checkpoint blockade (ICB) therapy.

**Methods:** Gene expression data and clinical information of DLBCL were obtained from The Cancer Genome Atlas (TCGA) and Gene Expression Omnibus (GEO) datasets. 371 immune-related hub genes in DLBCL patients with different IPI levels were identified by weighted gene co-expression network analysis (WGCNA), and 8 genes were selected to construct an IPI-based immune prognostic model (IPI-IPM). Afterward, the genetic, somatic mutational and molecular profiles of IPI-IPM subgroups were analyzed, as well as the potential clinical response of ICB in different IPI-IPM subgroups.

**Results:** The IPI-IPM was constructed based on the expression of CMBL, TLCD3B, SYNDIG1, ESM1, EPHA3, HUNK, PTX3 and IL12A, where high-risk patients had shorter overall survival (OS) than low-risk patients, consistent with the results in the GEO cohorts. The comprehensive results showed that high IPI-IPM risk scores were correlated with immune-related signaling pathways, high KMT2D and CD79B mutation rates, as well as up-regulation of inhibitory immune checkpoints including PD-L1, BTLA and SIGLEC7, indicating more potential response to ICB therapy.

**Conclusion:** The IPI-IPM has independent prognostic significance for DLBCL patients, which provides an immunological perspective to elucidate the mechanisms on tumor progression, also sheds a light on developing immunotherapy for DLBCL.
