## Supplemental Tables for "An IPI based immune prognostic model for diffuse large B-cell lymphoma": Sup7. Onco-driven mutation and TMB.xlsx

### Sheet: oncodrive-high
IPI-IPM High Risk
Hugo_Symbol	Frame_Shift_Del	Frame_Shift_Ins	In_Frame_Del	In_Frame_Ins	Missense_Mutation	Nonsense_Mutation	Nonstop_Mutation	Splice_Site	Translation_Start_Site	total	MutatedSamples	AlteredSamples	clusters	muts_in_clusters	clusterScores	protLen	zscore	pval	fdr	fract_muts_in_clusters
CD79B	0	0	1	0	3	0	0	0	0	4	3	3	1	3	0.75	230	3.62308	0.00014556	0.000436679	0.75
MYD88	0	0	0	0	4	0	0	0	0	4	4	4	1	3	0.75	317	3.62308	0.00014556	0.000436679	0.75
KLHL6	0	0	0	0	4	0	0	0	0	4	4	4	1	3	0.676777	621	3.05982	0.00110735	0.0022147	0.75
MUC4	0	0	0	4	1	0	0	0	0	5	4	4	1	3	0.541421	5412	2.01863	0.0217631	0.0326446	0.6
ARHGAP21	0	1	0	0	3	1	0	0	0	5	4	4	1	2	0.4	1958	0.930769	0.175986	0.211184	0.4
HIST1H1E	0	0	0	0	8	0	0	0	0	8	7	7	1	2	0.25	219	-0.223077	0.588262	0.588262	0.25
IPI-IPM Low Risk
Hugo_Symbol	Frame_Shift_Del	Frame_Shift_Ins	In_Frame_Del	In_Frame_Ins	Missense_Mutation	Nonsense_Mutation	Nonstop_Mutation	Splice_Site	Translation_Start_Site	total	MutatedSamples	AlteredSamples	clusters	muts_in_clusters	clusterScores	protLen	zscore	pval	fdr	fract_muts_in_clusters
PEG3	1	0	0	0	2	0	0	0	0	3	2	2	1	2	0.666667	1588	2.98205	0.00143162	0.00143162	0.666667
ZNF337	0	1	0	2	0	0	0	0	0	3	2	2	1	2	0.666667	751	2.98205	0.00143162	0.00143162	0.666667
IPI-IPM High Risk
Tumor_Sample_Barcode	total	total_perMB	total_perMB_log
TCGA-GS-A9U4	26	0.52	-0.283997
TCGA-GR-A4D5	40	0.8	-0.09691
TCGA-FF-A7CW	42	0.84	-0.0757207
TCGA-FA-A6HO	46	0.92	-0.0362122
TCGA-FA-A4XK	67	1.34	0.127105
TCGA-GR-A4D9	69	1.38	0.139879
TCGA-FA-A7DS	72	1.44	0.158362
TCGA-FF-8047	84	1.68	0.225309
TCGA-FF-A7CQ	102	2.04	0.30963
TCGA-GS-A9TY	129	2.58	0.41162
TCGA-FA-A82F	130	2.6	0.414973
TCGA-GS-A9TQ	130	2.6	0.414973
TCGA-FA-A7Q1	131	2.62	0.418301
TCGA-VB-A8QN	132	2.64	0.421604
TCGA-FF-A7CR	134	2.68	0.428135
TCGA-FA-8693	143	2.86	0.456366
TCGA-RQ-A68N	154	3.08	0.488551
TCGA-GS-A9TT	161	3.22	0.507856
TCGA-FF-8042	214	4.28	0.631444
TCGA-GS-A9TZ	333	6.66	0.823474
IPI-IPM Low Risk
Tumor_Sample_Barcode	total	total_perMB	total_perMB_log
TCGA-GR-A4D6	38	0.76	-0.119186
TCGA-FF-8046	45	0.9	-0.0457575
TCGA-GS-A9TU	51	1.02	0.00860017
TCGA-GS-A9TV	54	1.08	0.0334238
TCGA-GS-A9TX	55	1.1	0.0413927
TCGA-GR-A4D4	67	1.34	0.127105
TCGA-GS-A9U3	68	1.36	0.133539
TCGA-RQ-A6JB	70	1.4	0.146128
TCGA-FF-8043	78	1.56	0.193125
TCGA-FA-A86F	86	1.72	0.235528
TCGA-FA-A4BB	90	1.8	0.255273
TCGA-FF-A7CX	99	1.98	0.296665
TCGA-FF-8061	108	2.16	0.334454
TCGA-RQ-AAAT	130	2.6	0.414973
TCGA-FA-A6HN	142	2.84	0.453318
TCGA-FF-8041	143	2.86	0.456366
TCGA-GS-A9TW	242	4.84	0.684845
