## Supplemental Tables for "An IPI based immune prognostic model for diffuse large B-cell lymphoma": Sup9. Connectivity map of top enriched immune related genes.xls

### Sheet: 1
Perturbagen Id	Name	Search Term	MoA
BRD-K49404994	levetiracetam	SV2A	Calcium channel blocker
BRD-A39255369	DCPIB	SLC1A2	Chloride channel blocker, Gap junction modulator, Glutamate inhibitor
BRD-A20968261	WAY-213613	SLC1A2	Glutamate inhibitor
BRD-K43330982	JTE-013	S1PR2	Lysophospholipid receptor antagonist
BRD-K40990712	hexamethyleneamiloride	PLAU, ADRA2A	Sodium/hydrogen antiport inhibitor
BRD-K97181089	amiloride	PLAU	Sodium channel blocker
BRD-A71657825	2-(biphenyl-4-ylsulfonamido)pentanedioic-acid	MMP9	Matrix metalloprotease inhibitor
BRD-K54529596	captopril	MMP9	ACE inhibitor
BRD-K69690935	curcumin	MMP9	Cyclooxygenase inhibitor, Histone acetyltransferase inhibitor, Lipoxygenase inhibitor, NFkB pathway inhibitor
BRD-K51662849	ilomastat	MMP9	Matrix metalloprotease inhibitor
BRD-K57011718	UK-356618	MMP9	Metalloproteinase inhibitor
BRD-K62982419	cilomilast	IL12A	Phosphodiesterase inhibitor
BRD-K68488863	ENMD-2076	EPHA1	FLT3 inhibitor, VEGFR inhibitor, Aurora kinase inhibitor
BRD-A96255180	ribavirin	ENPP1	Antiviral
BRD-K21733600	rofecoxib	ELN	Cyclooxygenase inhibitor
BRD-K32906660	bis-tyrphostin	DNM1	EGFR inhibitor
BRD-K32744045	disulfiram	DBH	Aldehyde dehydrogenase inhibitor, TRPV agonist, DNA methyltransferase inhibitor
BRD-K43887077	dopamine	DBH	Dopamine receptor agonist
BRD-K87049188	fusaric-acid	DBH	Dopamine beta hydroxylase inhibitor
BRD-A67605442	tetrahydrobiopterin	DBH	Nitric oxide stimulant, Nitric oxide synthase stimulant, Phenylalanine 4-hydroxylase stimulant
BRD-A64297288	amlodipine	CACNA1C	Calcium channel blocker
BRD-K14329163	BAY-K8644	CACNA1C	Calcium channel activator, L-type calcium channel activator
BRD-A35519318	benidipine	CACNA1C	Calcium channel blocker
BRD-A91008255	bepridil	CACNA1C	Calcium channel blocker, L-type calcium channel blocker
BRD-K19462402	buflomedil	CACNA1C	Adrenergic receptor antagonist, Calcium channel blocker
BRD-A07875874	cilnidipine	CACNA1C	Calcium channel blocker
BRD-K07220430	cinnarizine	CACNA1C	Calcium channel blocker
BRD-K48722258	dilazep	CACNA1C	Adenosine reuptake inhibitor
BRD-A69636825	diltiazem	CACNA1C	Calcium channel blocker
BRD-A30815329	felodipine	CACNA1C	Calcium channel blocker
BRD-K78959463	FPL-64176	CACNA1C	Calcium channel activator
BRD-A90799790	isradipine	CACNA1C	Calcium channel blocker
BRD-A52282606	lacidipine	CACNA1C	Calcium channel blocker
BRD-K09549677	mibefradil	CACNA1C	T-type calcium channel blocker
BRD-A26711594	nicardipine	CACNA1C	Calcium channel blocker
BRD-K96354014	nifedipine	CACNA1C	Calcium channel blocker
BRD-A43331270	niguldipine	CACNA1C	Calcium channel blocker, Adrenergic receptor antagonist
BRD-A58048407	nimodipine	CACNA1C	Calcium channel blocker
BRD-A96107863	nisoldipine	CACNA1C	Calcium channel blocker
BRD-A12560204	nitrendipine	CACNA1C	Calcium channel blocker
BRD-K90027355	spironolactone	CACNA1C	Mineralocorticoid receptor antagonist
BRD-A09533288	verapamil	CACNA1C	Calcium channel blocker
BRD-K53737926	amitriptyline	ADRA2A	Norepinephrine inhibitor, Norepinephrine reuptake inhibitor, Serotonin receptor antagonist, Serotonin reuptake inhibitor
BRD-K02265150	amoxapine	ADRA2A	Norepinephrine reuptake inhibitor
BRD-K93188295	ARC-239	ADRA2A	Adrenergic receptor antagonist
BRD-K70358946	aripiprazole	ADRA2A	Serotonin receptor agonist, Serotonin receptor antagonist
BRD-K68264559	brimonidine	ADRA2A	Adrenergic receptor agonist
BRD-A69960130	bromocriptine	ADRA2A	Dopamine receptor agonist
BRD-A63043573	cabergoline	ADRA2A	Dopamine receptor agonist
BRD-A10977446	carvedilol	ADRA2A	Adrenergic receptor antagonist
BRD-K89997465	chlorpromazine	ADRA2A	Dopamine receptor antagonist
BRD-K98530306	clonidine	ADRA2A	Adrenergic receptor agonist
BRD-K37289225	clozapine	ADRA2A	Dopamine receptor antagonist, Serotonin receptor antagonist
BRD-K60762818	desipramine	ADRA2A	Tricyclic antidepressant
BRD-A54845972	dihydroergotamine	ADRA2A	Serotonin receptor agonist
BRD-A47494775	dipivefrine	ADRA2A	Adrenergic receptor agonist
BRD-K36616567	doxepin	ADRA2A	Histamine receptor antagonist
BRD-A07765530	epinephrine	ADRA2A	carbonic anhydrase activator
BRD-A50684349	fenoldopam	ADRA2A	Dopamine receptor agonist
BRD-K50720187	flupirtine	ADRA2A	Glutamate receptor antagonist
BRD-K62736196	guanabenz	ADRA2A	-666
BRD-K67847053	guanabenz	ADRA2A	Adrenergic receptor agonist
BRD-K32830106	guanfacine	ADRA2A	Adrenergic receptor agonist
BRD-K35559145	levomepromazine	ADRA2A	Dopamine receptor antagonist
BRD-K88871508	lisuride	ADRA2A	Dopamine receptor agonist
BRD-A02990301	lofexidine	ADRA2A	Adrenergic receptor agonist
BRD-K39915878	loxapine	ADRA2A	Dopamine receptor antagonist, Dopamine receptor ligand, Serotonin receptor antagonist
BRD-K03319035	maprotiline	ADRA2A	Norepinephrine reuptake inhibitor, Tricyclic antidepressant
BRD-A66563878	medetomidine	ADRA2A	Adrenergic receptor agonist
BRD-K18194590	mephentermine	ADRA2A	Adrenergic receptor agonist
BRD-A19661776	mianserin	ADRA2A	Serotonin receptor antagonist
BRD-A64977602	mirtazapine	ADRA2A	Adrenergic receptor antagonist, Serotonin receptor antagonist
BRD-K77771411	moxonidine	ADRA2A	Imidazoline receptor agonist
BRD-K77641333	naphazoline	ADRA2A	Adrenergic receptor agonist
BRD-K90789829	nefazodone	ADRA2A	Adrenergic inhibitor, Norepinephrine reuptake inhibitor, Serotonin receptor antagonist, Serotonin reuptake inhibitor
BRD-K32696739	noreleagnine	ADRA2A	Monoamine oxidase inhibitor, Serotonin receptor agonist
BRD-A91555231	norepinephrine	ADRA2A	Adrenergic receptor agonist
BRD-K91263825	nortriptyline	ADRA2A	Tricyclic antidepressant
BRD-K18895904	olanzapine	ADRA2A	Dopamine receptor antagonist, Serotonin receptor antagonist
BRD-K16195444	oxymetazoline	ADRA2A	Adrenergic receptor agonist
BRD-K60770992	pergolide	ADRA2A	Dopamine receptor agonist
BRD-A67799922	phenoxybenzamine	ADRA2A	Adrenergic receptor antagonist
BRD-K90333595	phentolamine	ADRA2A	Adrenergic receptor antagonist
BRD-K47936004	piribedil	ADRA2A	Dopamine receptor agonist
BRD-K06388322	pramipexole	ADRA2A	Dopamine receptor agonist
BRD-K49111258	prazosin	ADRA2A	Adrenergic receptor antagonist
BRD-K17378184	prestwick-559	ADRA2A	Dopamine receptor agonist
BRD-K84175871	pseudoephedrine	ADRA2A	Adrenergic receptor agonist
BRD-K68867920	quetiapine	ADRA2A	Dopamine receptor antagonist, Serotonin receptor antagonist
BRD-K53857191	risperidone	ADRA2A	Dopamine receptor antagonist, Serotonin receptor antagonist
BRD-K15933101	ropinirole	ADRA2A	Dopamine receptor agonist
BRD-A65597028	RX-821002	ADRA2A	Adrenergic receptor antagonist
BRD-K62609077	scoulerine	ADRA2A	Adrenergic receptor antagonist, GABA receptor antagonist, Serotonin receptor antagonist
BRD-A72483914	spiroxatrine	ADRA2A	Serotonin receptor antagonist
BRD-K05901394	terguride	ADRA2A	Dopamine receptor agonist, Serotonin receptor antagonist
BRD-K06335600	tizanidine	ADRA2A	Adrenergic receptor agonist
BRD-K46211610	tolazoline	ADRA2A	Adrenergic receptor antagonist
BRD-K70778732	trazodone	ADRA2A	Adrenergic receptor antagonist, Serotonin receptor antagonist, Serotonin reuptake inhibitor
BRD-A19195498	trimipramine	ADRA2A	Norepinephrine reuptake inhibitor, Tricyclic antidepressant
BRD-K21565985	xylazine	ADRA2A	Adrenergic receptor agonist
BRD-A51410489	yohimbine	ADRA2A	Adrenergic receptor antagonist
BRD-K29582115	ziprasidone	ADRA2A	Dopamine receptor antagonist, Serotonin receptor antagonist
BRD-K28761384	zuclopenthixol	ADRA2A	Dopamine receptor antagonist
BRD-K02404261	caffeine	ADORA1	Adenosine receptor antagonist, Diuretic, Phosphodiesterase inhibitor
BRD-K49049886	CGS-15943	ADORA1	Adenosine receptor antagonist
BRD-A81866333	CGS-21680	ADORA1	Adenosine receptor agonist
BRD-A39290993	cyproterone	ADORA1	Androgen receptor antagonist, Progesterone receptor agonist, Testosterone receptor antagonist
BRD-K40578143	GR-79236	ADORA1	Adenosine receptor agonist
BRD-A00267231	hemado	ADORA1	Adenosine receptor agonist
BRD-A48809242	IB-MECA	ADORA1	Adenosine receptor agonist
BRD-K72024482	MRS-1754	ADORA1	Adenosine receptor antagonist
BRD-A85234536	N6-cyclopentyladenosine	ADORA1	Adenosine receptor agonist
BRD-A35338386	NECA	ADORA1	Adenosine receptor agonist
BRD-K57569181	pentoxifylline	ADORA1	Phosphodiesterase inhibitor
BRD-K10177585	PSB-11	ADORA1	Adenosine receptor antagonist
BRD-K49027941	PSB-1115	ADORA1	Adenosine receptor antagonist
BRD-A70407468	PSB-36	ADORA1	Adenosine receptor antagonist
BRD-K46469693	SCH-442416	ADORA1	Adenosine receptor antagonist
BRD-K81225797	SCH-58261	ADORA1	Adenosine receptor antagonist
BRD-A31007383	SDZ-WAG-994	ADORA1	Adenosine receptor agonist
BRD-K97799481	theophylline	ADORA1	Adenosine receptor antagonist
BRD-K19605405	ZM-241385	ADORA1	Adenosine receptor antagonist
